# Not4-dependent targeting of *MMF1* mRNA to mitochondria limits its expression via ribosome pausing, Egd1 ubiquitination, Caf130, No-Go-Decay and autophagy

**DOI:** 10.1101/2022.08.29.502450

**Authors:** Siyu Chen, George Allen, Olesya O. Panasenko, Martine A. Collart

**Affiliations:** Department of Microbiology and Molecular Medicine, Faculty of Medicine, University of Geneva, Institute of Genetics and Genomics of Geneva, Geneva, Switzerland

**Keywords:** Ccr4-Not complex, Not4, Egd1, Mitochondria, co-translational import, *MMF1*, Caf130, targeted No-Go-Decay, autophagy

## Abstract

The Ccr4-Not complex is a conserved multi protein complex with diverse roles in the mRNA life cycle. Recently we determined that the Not1 and Not4 subunits of Ccr4-Not inversely regulate mRNA solubility and thereby impact dynamics of co-translation events. One mRNA whose solubility is limited by Not4 is *MMF1* encoding a mitochondrial matrix protein. In this work we determine that Not4 promotes the co-translational docking of *MMF1* mRNA to mitochondria via the mitochondrial targeting sequence of the Mmf1 nascent chain, the Egd1 chaperone, the Om14 mitochondrial outer membrane protein and the co-translational import machinery. We observe that *MMF1* mRNA is translated with ribosome pausing and uncover a mechanism that depends upon its targeting to the mitochondria and limits its overexpression. We have named this mechanism Mito-ENCay. It relies on **E**gd1 ubiquitination by **N**ot4, the **C**af130 subunit of the Ccr4-Not complex, the mitochondrial outer membrane protein **C**is1, No-Go-Dec**ay** as well as autophag**y**. We propose that in fermenting yeast, mRNAs whose encoded proteins depend upon co-translational folding and/or assembly are regulated by Caf130-dependent quality control mechanisms similar to Mito-ENCay.
