## Supplementary material for "Not4-dependent targeting of *MMF1* mRNA to mitochondria limits its expression via ribosome pausing, Egd1 ubiquitination, Caf130, No-Go-Decay and autophagy": Table S1

### Sheet: TableS1
		Table S1. Some proteins co-purify with the Ccr4-Not complex only in presence, others only in absence, of Caf130
				Not5-TAP	Not1-TAP	Caf1-TAP	Not5-TAP	Not5-TAP	Not5-TAP	Not5-TAP
				caf130D	caf130D	caf130D	WT	WT	WT	WT
		Accession.Number	Gene Name	sum11026	sum11028	sum11030	sum12034a	sum12034b	sum12046b	sum13031
		P00927	ILV1	NA	NA	NA	0.0056433	0.015973	0.027718	0.0029069
		P07256	COR1	NA	NA	NA	0.012562	0.030588	0.0071586	0.0081634
		P07284	SES1	NA	NA	NA	0.011385	0.0055524	0.015898	0.0052841
		P07806	VAS1	NA	NA	NA	0.010107	0.0056939	0.014947	0.0084523
		P10662	MRP1	NA	NA	NA	0.011672	0.012228	0.010457	0.007736
		P22224	SEC15	NA	NA	NA	0.0038025	0.011656	0.0057859	0.0063514
		P23287	CNA1	NA	NA	NA	0.0041356	0.0055801	0.0064022	0.0167685
		P25342	CDC10	NA	NA	NA	0.017503	0.0162483	0.0280568	0.0077119
		P27466	CMK1	NA	NA	NA	0.030361	0.0212851	0.033949	0.0493473
		P31380	FUN30	NA	NA	NA	0.0194195	0.0086299	0.033605	0.007462
		P32356	NTH1	NA	NA	NA	0.0070682	0.0080728	0.0397263	0.0059469
		P32449	ARO4	NA	NA	NA	0.0087652	0.010602	0.0239103	0.0638638
		P32523	PRP19	NA	NA	NA	0.0178269	0.0213677	0.0229086	0.022137
		P34077	NIC96	NA	NA	NA	0.010549	0.016584	0.019639	0.0055487
		P36013	MAE1	NA	NA	NA	0.0302779	0.0191506	0.0161969	0.0314501
		P36161	NUP133	NA	NA	NA	0.011252	0.012677	0.0163	0.013556
		P36775	PIM1	NA	NA	NA	0.0503013	0.0256146	0.0583233	0.0742598
		P37291	SHM2	NA	NA	NA	0.012776	0.0071387	0.0051794	0.0091788
		P38065	APL3	NA	NA	NA	0.0411059	0.005174	0.038312	0.0255022
		P38138	ROT2	NA	NA	NA	0.0038989	0.0087856	0.0074131	0.012227
		P38144	ISW1	NA	NA	NA	0.0188605	0.014957	0.0035405	0.0029901
		P38687	SRP68	NA	NA	NA	0.0078142	0.0094848	0.0156369	0.0049707
		P40094	COG3	NA	NA	NA	0.019337	0.0084337	0.013714	0.011624
		P41338	ERG10	NA	NA	NA	0.010865	0.0193921	0.01011	0.0042069
		P41895	TFG1	NA	NA	NA	0.022516	0.0072155	0.05683	0.0078636
		P53280	CAF130	NA	NA	NA	0.181479	0.245544	0.288021	0.370956
		P53844	PDR17	NA	NA	NA	0.0053976	0.0074718	0.0099481	0.0055156
		P53860	PDR16	NA	NA	NA	0.065488	0.030724	0.0142557	0.056385
		P89102	SEC5	NA	NA	NA	0.0196	0.0054617	0.0081336	0.0044643
		Q02866	MUK1	NA	NA	NA	0.021855	0.0073728	0.053101	0.0048651
		Q02884	ELP4	NA	NA	NA	0.0046138	0.0067546	0.0149914	0.0236496
		Q04225	RRB1	NA	NA	NA	0.0061066	0.0074122	0.0308252	0.00874
		Q05543	RTT103	NA	NA	NA	0.023789	0.012551	0.0297568	0.0816906
		Q07979	RSC58	NA	NA	NA	0.010792	0.0045819	0.0095413	0.0073937
		Q12004	TFB4	NA	NA	NA	0.011085	0.0077421	0.0099307	0.0048979
		P53923	NCS2	NA	NA	NA	0.0133345	0.0140525	0.014898	0.0112806
		P40053	AIM9	NA	NA	NA	0.0167485	0.0090613	0.013582	0.0105107
		Q12071	VPS54	NA	NA	NA	0.0147233	0.0059655	0.0088838	0.007855
		P40047	ALD5	NA	NA	NA	0.004046	0.0039489	0.0056499	0.035737
		Q01532	LAP3	NA	NA	NA	0.006203	0.011553	0.0075439	0.0153506
		Q06321	ATG26	NA	NA	NA	0.014669	0.018331	0.0180232	0.027856
		Q99207	NOP14	NA	NA	NA	0.02591	0.0065474	0.0582931	0.0057474
		P36114	YKR018C	NA	NA	NA	0.0168003	0.0083623	0.006174	0.003413
		P00958	MES1	NA	NA	NA	0.014136	NA	0.0587013	0.0091833
		P53550	DCP2	NA	NA	NA	0.0056641	0.0086407	0.0048606	NA
		P40314	BTT1	NA	NA	NA	0.022248	0.018863	NA	0.017724
		P38879	EGD2	NA	NA	NA	0.081329	0.087011	NA	0.0676564
		P38314	SDS24	NA	NA	NA	0.0065095	0.0058554	NA	0.0036043
		P38174	MAP2	NA	NA	NA	0.021349	0.017046	NA	0.0068169
		P36123	SAP190	NA	NA	NA	0.010633	0.0094486	0.0038695	NA
		P28625	YIM1	NA	NA	NA	0.0088853	0.0058171	0.0073494	NA
		P05694	MET6	NA	NA	NA	0.0182641	NA	0.020426	0.020976
		P05759	RPS31	NA	NA	NA	0.04979	NA	0.066892	0.449983
		P06780	RHO1	NA	NA	NA	0.026184	0.044194	NA	0.0168897
		P07262	GDH1	NA	NA	NA	0.014533	0.0073746	0.010701	NA
		P07560	SEC4	NA	NA	NA	0.044304	0.041278	NA	0.015851
		P08524	ERG20	NA	NA	NA	NA	0.0074293	0.013189	0.0054842
		P09624	LPD1	NA	NA	NA	0.0071124	NA	0.0058876	0.0097846
		P09950	HEM1	NA	NA	NA	0.0039545	NA	0.0058269	0.0079211
		P10869	HOM3	NA	NA	NA	0.0067345	0.0097351	NA	0.0092648
		P14743	NMT1	NA	NA	NA	0.006936	0.011282	NA	0.0041746
		P15303	SEC23	NA	NA	NA	0.01152	0.0052627	0.0092773	NA
		P15436	POL3	NA	NA	NA	0.010172	0.0167918	0.0064468	NA
		P19146	ARF2	NA	NA	NA	0.0091575	0.077787	NA	0.070518
		P19812	UBR1	NA	NA	NA	0.0027198	NA	0.0063287	0.0035926
		P20053	PRP4	NA	NA	NA	0.0067868	0.0088319	NA	0.0061273
		P21304	PWP1	NA	NA	NA	0.016718	NA	0.0310795	0.018401
		P22211	NPR1	NA	NA	NA	0.0183983	0.0135833	NA	0.0024044
		P22470	SAN1	NA	NA	NA	0.0140522	0.012251	0.008624	NA
		P24814	GRR1	NA	NA	NA	0.007634	0.0048905	0.0040962	NA
		P25303	SCJ1	NA	NA	NA	0.005735	NA	0.0071155	0.0044413
		P25355	CTR86	NA	NA	NA	0.0040622	0.0061281	NA	0.0043951
		P25359	RRP43	NA	NA	NA	0.0053399	0.0052117	0.0061653	NA
		P25847	MSH2	NA	NA	NA	0.016153	0.009169	0.0054618	NA
		P29547	CAM1	NA	NA	NA	0.0082998	0.02837	0.0058533	NA
		P30665	MCM4	NA	NA	NA	0.012981	0.0037895	0.01693	NA
		P32259	SIN4	NA	NA	NA	0.0071054	0.00363	0.010447	NA
		P32598	GLC7	NA	NA	NA	0.0894034	0.0631209	NA	0.0138076
		P32844	SEC6	NA	NA	NA	0.01479	NA	0.0055604	0.0074949
		P33314	BUD2	NA	NA	NA	0.0050537	0.0050987	0.0085412	NA
		P34756	FAB1	NA	NA	NA	0.00268	NA	0.0122835	0.0020436
		P35844	KES1	NA	NA	NA	0.013807	0.015429	0.0083956	NA
		P37838	NOP4	NA	NA	NA	0.012415	NA	0.0098018	0.020552
		P38691	KSP1	NA	NA	NA	0.0042696	0.0036469	0.0058268	NA
		P39976	DLD3	NA	NA	NA	0.010604	0.0082799	NA	0.0218789
		P40079	LCP5	NA	NA	NA	0.0092338	0.0073253	0.022542	NA
		P40096	BUR6	NA	NA	NA	0.011673	0.013195	NA	0.023414
		P40160	RIO2	NA	NA	NA	0.0074256	0.012079	0.0057156	NA
		P40413	CCT5	NA	NA	NA	0.0061041	0.0205647	0.018899	NA
		P40469	MET18	NA	NA	NA	0.006706	NA	0.0065734	0.0042004
		P40480	HOS4	NA	NA	NA	0.0040567	0.011266	0.0083701	NA
		P40505	SDS3	NA	NA	NA	0.0086659	0.0079973	0.0070985	NA
		P40566	YIR007W	NA	NA	NA	NA	0.0079354	0.0182928	0.010529
		P41832	BNI1	NA	NA	NA	0.0062868	0.0054169	0.0416603	NA
		P41896	TFG2	NA	NA	NA	0.0078897	0.010267	NA	0.007123
		P42842	EMW1	NA	NA	NA	0.010922	0.003911	0.0057271	NA
		P42942	YGR210C	NA	NA	NA	NA	0.0084472	0.0079598	0.0081477
		P42945	UTP10	NA	NA	NA	0.010353	0.007765	0.0088646	NA
		P46949	FYV8	NA	NA	NA	0.0045527	0.012824	0.0057708	NA
		P47086	CAL4	NA	NA	NA	0.144412	0.213711	NA	0.114499
		P47116	PTK2	NA	NA	NA	0.030043	0.010806	0.012658	NA
		P48562	CLA4	NA	NA	NA	0.0250076	0.008023	0.015372	NA
		P49435	APT1	NA	NA	NA	0.011437	0.009271	0.020171	NA
		P53065	TAD1	NA	NA	NA	0.01081	0.0079621	NA	0.018836
		P53091	MCM6	NA	NA	NA	0.0091434	0.010302	0.0069539	NA
		P53254	UTP22	NA	NA	NA	NA	0.0332281	0.014541	0.0252825
		P53278	YGR130C	NA	NA	NA	0.028138	0.0043328	0.0434416	NA
		P53599	SSK2	NA	NA	NA	0.0066482	0.0034797	0.0042563	NA
		P53875	MRPL19	NA	NA	NA	0.020981	0.017789	0.047704	NA
		P53953	SFB2	NA	NA	NA	0.0451082	0.0137657	NA	0.0068874
		Q02354	UTP6	NA	NA	NA	0.010214	0.0076092	NA	0.0227814
		Q02890	PNG1	NA	NA	NA	0.0090812	NA	0.023874	0.01702
		Q03010	UME1	NA	NA	NA	0.0068606	0.0044639	NA	0.0053071
		Q03290	TFB3	NA	NA	NA	0.011771	0.028514	0.010847	NA
		Q03769	ENT5	NA	NA	NA	0.0219056	0.0174791	0.017871	NA
		Q04183	TRS120	NA	NA	NA	0.0045957	0.0056791	0.0058972	NA
		Q04336	YMR196W	NA	NA	NA	NA	0.012072	0.015167	0.0195016
		Q04409	EMI2	NA	NA	NA	0.0042078	0.0041068	NA	0.0105809
		Q04418	RBA50	NA	NA	NA	0.0179678	0.026885	0.010038	NA
		Q04693	RSE1	NA	NA	NA	0.0032281	0.0089644	0.01117	NA
		Q06078	UTP21	NA	NA	NA	0.010515	0.0037653	NA	0.0046164
		Q06245	SEC10	NA	NA	NA	0.0400662	NA	0.0089162	0.0053449
		Q06523	YPR148C	NA	NA	NA	0.0103636	0.0159286	NA	0.007249
		Q07938	MEU1	NA	NA	NA	0.011118	0.0077651	0.0099602	NA
		Q08444	NOB1	NA	NA	NA	0.0047212	0.0131054	0.0069567	NA
		Q12118	SGT2	NA	NA	NA	0.015879	0.0075582	NA	0.0061387
		Q12122	LYS21	NA	NA	NA	0.0208722	0.015218	0.011042	NA
		Q12191	BUG1	NA	NA	NA	0.024285	0.015045	0.0086156	NA
		Q12265	PRS5	NA	NA	NA	0.010604	0.01242	0.0088849	NA
		Q12297	TAF3	NA	NA	NA	0.01315	0.0065567	NA	0.0054687
		Q12447	PAA1	NA	NA	NA	0.0203789	NA	0.030965	0.012508
		Q12480	AIM45	NA	NA	NA	0.016475	0.015214	NA	0.0072187
		Q12500	AVL9	NA	NA	NA	0.0351552	0.0092554	0.027106	NA
		Q99247	DUF1	NA	NA	NA	0.0059051	0.009922	0.0071634	NA
		A7A1V9	MRPL4	NA	NA	NA	NA	NA	0.010522	0.010379
		O13297	CET1	NA	NA	NA	0.0077602	0.0082189	NA	NA
		P00447	SOD2	NA	NA	NA	0.0069866	0.013887	NA	NA
		P00937	TRP3	NA	NA	NA	NA	0.0042426	NA	0.0266715
		P04821	CDC25	NA	NA	NA	0.0032665	NA	0.0108565	NA
		P05373	HEM2	NA	NA	NA	NA	0.0076466	0.0098146	NA
		P06701	SIR3	NA	NA	NA	0.0038032	0.004285	NA	NA
		P06777	RAD1	NA	NA	NA	NA	0.0034115	0.0054507	NA
		P06782	SNF1	NA	NA	NA	0.0174905	0.010692	NA	NA
		P06787	CMD1	NA	NA	NA	0.022665	NA	NA	0.028601
		P07246	ADH3	NA	NA	NA	0.0075567	NA	0.0092849	NA
		P07253	CBP6	NA	NA	NA	NA	0.016053	NA	0.023917
		P09798	CDC16	NA	NA	NA	0.012149	NA	0.010658	NA
		P10507	MAS1	NA	NA	NA	NA	0.0050098	NA	0.0350803
		P12611	WHI2	NA	NA	NA	NA	NA	0.0047762	0.0125137
		P12945	NAT1	NA	NA	NA	0.018049	NA	0.015156	NA
		P12962	CAF20	NA	NA	NA	0.013283	0.021536	NA	NA
		P13259	PCT1	NA	NA	NA	NA	NA	0.013858	0.0057577
		P13298	URA5	NA	NA	NA	0.014406	0.011862	NA	NA
		P14020	DPM1	NA	NA	NA	0.014598	0.0071872	NA	NA
		P15180	KRS1	NA	NA	NA	0.0072087	NA	NA	0.0117774
		P15496	IDI1	NA	NA	NA	0.0077123	0.0065061	NA	NA
		P15625	FRS2	NA	NA	NA	NA	0.0045728	0.0063482	NA
		P16550	APA1	NA	NA	NA	0.0058853	NA	0.010847	NA
		P17065	SEC2	NA	NA	NA	0.0146434	0.0093164	NA	NA
		P20604	SIT4	NA	NA	NA	0.0209525	0.0074965	NA	NA
		P20967	KGD1	NA	NA	NA	0.026209	NA	NA	0.0085499
		P21657	DAL81	NA	NA	NA	0.004215	NA	0.0048606	NA
		P23180	AIM17	NA	NA	NA	0.0090491	NA	0.0225372	NA
		P23201	SPA2	NA	NA	NA	0.0069823	0.0231248	NA	NA
		P23254	TKL1	NA	NA	NA	0.0061631	NA	0.0088734	NA
		P23724	PRE7	NA	NA	NA	0.0289126	0.0489769	NA	NA
		P24280	SEC14	NA	NA	NA	0.0078729	0.0076691	NA	NA
		P25366	OCA4	NA	NA	NA	0.0059726	0.011731	NA	NA
		P25367	RNQ1	NA	NA	NA	NA	0.0057149	NA	0.030705
		P25374	NFS1	NA	NA	NA	0.0060282	NA	NA	0.0033689
		P25379	CHA1	NA	NA	NA	0.013119	0.0145332	NA	NA
		P25451	PUP3	NA	NA	NA	0.026081	0.016914	NA	NA
		P25554	SGF29	NA	NA	NA	0.024066	0.0187822	NA	NA
		P27801	PEP3	NA	NA	NA	0.007231	NA	NA	0.012678
		P27810	KTR1	NA	NA	NA	NA	0.0139933	NA	0.0042604
		P28737	MSP1	NA	NA	NA	NA	0.0072241	NA	0.0053327
		P28777	ARO2	NA	NA	NA	0.0144701	0.0056469	NA	NA
		P29496	MCM5	NA	NA	NA	NA	0.0051296	0.0164067	NA
		P29703	RAM2	NA	NA	NA	0.0075739	0.011067	NA	NA
		P30657	PRE4	NA	NA	NA	0.01224	0.013254	NA	NA
		P31412	VMA5	NA	NA	NA	0.0055155	NA	0.013686	NA
		P32263	PRO3	NA	NA	NA	0.010231	0.010299	NA	NA
		P32345	PPH3	NA	NA	NA	0.0077706	0.0075695	NA	NA
		P32364	SMY1	NA	NA	NA	0.0085182	NA	0.009198	NA
		P32366	VMA6	NA	NA	NA	0.01086	0.011378	NA	NA
		P32471	EFB1	NA	NA	NA	0.012614	0.018631	NA	NA
		P32525	ECM25	NA	NA	NA	0.0052095	NA	0.0085302	NA
		P32605	MUD1	NA	NA	NA	0.012047	0.0078235	NA	NA
		P32657	CHD1	NA	NA	NA	0.016635	NA	0.012208	NA
		P32776	TFB1	NA	NA	NA	0.0059999	NA	0.0081942	NA
		P32806	GYP6	NA	NA	NA	0.0098123	0.0048735	NA	NA
		P32855	SEC8	NA	NA	NA	0.0034925	0.003935	NA	NA
		P32902	MRP4	NA	NA	NA	0.0082313	0.010778	NA	NA
		P32939	YPT7	NA	NA	NA	0.011739	0.012889	NA	NA
		P33330	SER1	NA	NA	NA	0.0054736	0.0080629	NA	NA
		P33339	TFC4	NA	NA	NA	0.012701	0.010221	NA	NA
		P33441	MFT1	NA	NA	NA	0.010734	0.0277864	NA	NA
		P34160	STO1	NA	NA	NA	0.0077097	NA	NA	0.010814
		P35691	TMA19	NA	NA	NA	0.02034	NA	0.058001	NA
		P36017	VPS21	NA	NA	NA	0.011628	0.035877	NA	NA
		P36046	MIA40	NA	NA	NA	0.0137408	0.0057074	NA	NA
		P36047	SDS22	NA	NA	NA	0.013004	0.0077371	NA	NA
		P36060	MCR1	NA	NA	NA	0.007925	0.01544	NA	NA
		P36146	LAS1	NA	NA	NA	0.0086336	0.0045819	NA	NA
		P36152	DRE2	NA	NA	NA	0.020008	0.0194032	NA	NA
		P38149	DUG2	NA	NA	NA	NA	NA	0.0093835	0.0053023
		P38199	HEK2	NA	NA	NA	0.012054	0.03979	NA	NA
		P38261	EXO84	NA	NA	NA	0.013553	NA	0.0089167	NA
		P38263	VID24	NA	NA	NA	0.0089589	0.0087979	NA	NA
		P38321	YBR225W	NA	NA	NA	0.009612	0.0039284	NA	NA
		P38348	HSM3	NA	NA	NA	NA	0.0046501	NA	0.0099362
		P38349	UBX7	NA	NA	NA	0.016871	0.033844	NA	NA
		P38523	MGE1	NA	NA	NA	0.0165198	NA	0.016543	NA
		P38620	PRS2	NA	NA	NA	0.018816	0.021994	NA	NA
		P38623	RCK2	NA	NA	NA	0.0297769	0.016565	NA	NA
		P38625	GUA1	NA	NA	NA	0.0041277	NA	0.0091233	NA
		P38688	SRP72	NA	NA	NA	0.0048758	NA	NA	0.016283
		P38713	OSH3	NA	NA	NA	0.0074689	0.0063113	NA	NA
		P38798	NMD2	NA	NA	NA	NA	0.0034459	0.0064941	NA
		P38829	CIA2	NA	NA	NA	0.027362	0.019127	NA	NA
		P38886	RPN10	NA	NA	NA	0.0084497	NA	NA	0.0059428
		P38934	BFR1	NA	NA	NA	NA	NA	0.0067939	0.0038824
		P38956	SNF11	NA	NA	NA	0.0096324	0.015863	NA	NA
		P39526	LAA1	NA	NA	NA	0.0050824	0.0026264	NA	NA
		P39533	ACO2	NA	NA	NA	0.0043114	NA	NA	0.0255986
		P39692	MET10	NA	NA	NA	NA	NA	0.016386	0.015357
		P40091	PEA2	NA	NA	NA	0.0121427	0.013286	NA	NA
		P40157	VID27	NA	NA	NA	0.0098556	0.017277	NA	NA
		P40161	RTT106	NA	NA	NA	0.0095255	0.0157478	NA	NA
		P40164	PSY2	NA	NA	NA	0.0092057	0.0041207	NA	NA
		P40303	PRE6	NA	NA	NA	0.015346	0.022665	NA	NA
		P40563	AIM21	NA	NA	NA	0.010192	0.013018	NA	NA
		P40580	IRC24	NA	NA	NA	0.0165423	0.01142	NA	NA
		P40825	ALA1	NA	NA	NA	0.01056	NA	0.044446	NA
		P40856	SAP185	NA	NA	NA	0.0041525	0.006919	NA	NA
		P42841	PFS2	NA	NA	NA	NA	0.0044159	NA	0.0040848
		P43616	DUG1	NA	NA	NA	0.0087481	0.004269	NA	NA
		P45976	FIP1	NA	NA	NA	0.0070222	0.0231795	NA	NA
		P46367	ALD4	NA	NA	NA	NA	0.0049426	0.0056608	NA
		P46677	TAF1	NA	NA	NA	0.0041214	NA	0.0074994	NA
		P46970	NMD5	NA	NA	NA	0.0039013	NA	NA	0.006062
		P47057	SNX4	NA	NA	NA	0.010857	0.0212238	NA	NA
		P47076	RPC17	NA	NA	NA	0.019925	0.021536	NA	NA
		P47108	URB2	NA	NA	NA	0.0095047	0.0053544	NA	NA
		P47150	RSM7	NA	NA	NA	NA	0.010854	NA	0.0091984
		P47169	ECM17	NA	NA	NA	NA	NA	0.0046606	0.0032355
		P48234	ENP2	NA	NA	NA	0.0072172	NA	0.015828	NA
		P48563	MON2	NA	NA	NA	0.0037317	NA	0.0027386	NA
		P49955	HSH155	NA	NA	NA	0.0053455	NA	NA	0.0044643
		P50085	PHB2	NA	NA	NA	0.0077205	0.0075207	NA	NA
		P50095	IMD3	NA	NA	NA	0.0240003	NA	NA	0.0093356
		P50101	UBP15	NA	NA	NA	NA	NA	0.0061801	0.0027445
		P50111	ZDS1	NA	NA	NA	0.0072023	0.0061519	NA	NA
		P50942	INP52	NA	NA	NA	NA	0.0047582	0.0050683	NA
		P50946	OCA1	NA	NA	NA	0.010181	0.012094	NA	NA
		P51534	SHE4	NA	NA	NA	0.013456	0.007684	NA	NA
		P52286	SKP1	NA	NA	NA	0.0099364	0.015482	NA	NA
		P53131	PRP43	NA	NA	NA	0.0088702	NA	0.011672	NA
		P53185	YGL036W	NA	NA	NA	0.0065169	NA	0.0056956	NA
		P53199	ERG26	NA	NA	NA	NA	NA	0.013302	0.028766
		P53617	NRD1	NA	NA	NA	0.0039774	0.013417	NA	NA
		P53858	BNI4	NA	NA	NA	0.0062548	0.0093962	NA	NA
		P53885	MDG1	NA	NA	NA	0.0086226	0.0056104	NA	NA
		P54730	UBX4	NA	NA	NA	0.007202	NA	0.0058393	NA
		Q01329	PTA1	NA	NA	NA	0.0222781	NA	0.0085532	NA
		Q01454	CTF4	NA	NA	NA	0.0037328	0.013349	NA	NA
		Q02256	YVH1	NA	NA	NA	0.0060375	NA	0.014739	NA
		Q02336	ADA2	NA	NA	NA	0.0148397	0.005143	NA	NA
		Q02642	EGD1	NA	NA	NA	0.010557	0.017902	NA	NA
		Q02939	TFB2	NA	NA	NA	NA	0.0050004	0.0062245	NA
		Q03124	RSC9	NA	NA	NA	0.0039363	0.0053112	NA	NA
		Q03254	FCP1	NA	NA	NA	0.0106928	0.010862	NA	NA
		Q03338	PRP3	NA	NA	NA	0.01009	0.0054695	NA	NA
		Q03496	TRM732	NA	NA	NA	0.0061866	0.0034368	NA	NA
		Q03558	OYE2	NA	NA	NA	0.011605	NA	0.012268	NA
		Q03758	BUL2	NA	NA	NA	0.0037612	NA	0.01106	NA
		Q04119	PPN1	NA	NA	NA	NA	0.0097038	NA	0.0061406
		Q04175	SXM1	NA	NA	NA	NA	NA	0.0055775	0.0030613
		Q04217	ECM16	NA	NA	NA	0.0117522	NA	0.035216	NA
		Q04233	GIS4	NA	NA	NA	0.0044707	NA	0.0068025	NA
		Q04601	APC4	NA	NA	NA	NA	0.0058092	0.010449	NA
		Q04660	ERB1	NA	NA	NA	0.015008	0.0087623	NA	NA
		Q05021	TAF7	NA	NA	NA	NA	NA	0.02276	0.010226
		Q05359	ERP1	NA	NA	NA	0.01034	0.01157	NA	NA
		Q05506	YDR341C	NA	NA	NA	0.0056516	NA	0.0070131	NA
		Q05541	NSE3	NA	NA	NA	0.0096569	0.0097213	NA	NA
		Q05881	YLR287C	NA	NA	NA	0.0060904	0.0059809	NA	NA
		Q06108	RGC1	NA	NA	NA	NA	0.0051976	NA	0.0042986
		Q06178	NMA1	NA	NA	NA	0.0074714	0.0174972	NA	NA
		Q06488	RSC2	NA	NA	NA	0.0058386	NA	NA	0.004876
		Q06512	NOC4	NA	NA	NA	NA	NA	0.0250257	0.006724
		Q06673	ECM30	NA	NA	NA	0.0051728	NA	0.006275	NA
		Q06680	YCG1	NA	NA	NA	0.0035937	0.004049	NA	NA
		Q06704	IMH1	NA	NA	NA	0.0299162	NA	0.018419	NA
		Q06821	YPR084W	NA	NA	NA	0.011535	0.013509	NA	NA
		Q06833	NVJ2	NA	NA	NA	0.0044178	NA	0.0087198	NA
		Q06839	LEC1	NA	NA	NA	0.0061417	0.0034973	NA	NA
		Q07418	PEX19	NA	NA	NA	0.0063219	0.0062083	NA	NA
		Q07457	BRE1	NA	NA	NA	0.0097192	NA	0.012789	NA
		Q07527	TRM3	NA	NA	NA	0.0030589	NA	0.0052935	NA
		Q07844	RIX7	NA	NA	NA	0.016514	0.0042241	NA	NA
		Q08004	BUD20	NA	NA	NA	0.019325	0.020888	NA	NA
		Q08096	RCL1	NA	NA	NA	NA	0.010689	NA	0.0052601
		Q08162	DIS3	NA	NA	NA	NA	NA	0.0083815	0.015867
		Q08235	BRX1	NA	NA	NA	NA	0.0080117	NA	0.0207838
		Q08924	RTT10	NA	NA	NA	0.010248	0.0034902	NA	NA
		Q08962	NIP7	NA	NA	NA	NA	0.014368	0.020839	NA
		Q12028	APL4	NA	NA	NA	0.0081772	0.0047782	NA	NA
		Q12102	CFT2	NA	NA	NA	0.022987	NA	0.012054	NA
		Q12179	YPL245W	NA	NA	NA	0.0065992	0.012291	NA	NA
		Q12285	MDY2	NA	NA	NA	0.052547	0.021251	NA	NA
		Q12309	CLF1	NA	NA	NA	0.0084103	NA	NA	0.009257
		Q12373	HIF1	NA	NA	NA	0.0077819	0.0057975	NA	NA
		Q12386	ARP8	NA	NA	NA	0.0046409	0.0040131	NA	NA
		Q12406	ARP7	NA	NA	NA	0.018742	0.0043048	NA	NA
		Q12415	TFC7	NA	NA	NA	0.012091	0.009441	NA	NA
		Q12494	KCS1	NA	NA	NA	NA	0.0071479	0.0038068	NA
		Q12496	YOL098C	NA	NA	NA	0.0039427	NA	0.0053937	NA
		Q12517	DCP1	NA	NA	NA	0.012517	0.013002	NA	NA
		Q12532	RQC2	NA	NA	NA	0.010581	0.0090381	NA	NA
		Q99260	YPT6	NA	NA	NA	0.0075715	0.033506	NA	NA
		Q99394	TRS33	NA	NA	NA	0.010918	0.010991	NA	NA
		P18899	DDR48	0.0169849	0.018975	0.012788	NA	NA	NA	NA
		P40513	MAM33	0.0056208	0.022264	0.010986	NA	NA	NA	NA
