## Supplementary material for "Not4-dependent targeting of *MMF1* mRNA to mitochondria limits its expression via ribosome pausing, Egd1 ubiquitination, Caf130, No-Go-Decay and autophagy": Table S3

### Sheet: hyperGOCAF130D_Upregs_NoFilt_8M
PATH	ExpectedHitsInPATH	NumHitsInPATH	TotInPATH	RawPvalue	AdjPvalue	Represented	SigsInPath
cytoplasmic translation_GO:0002181	9.02618	105	167	3.82082e-97	2.77009e-94	OVER	SSA1 , FUN12 , RPL19B , RPS8A , RPL23A , RPL32 , RPL4A , RPS11B , RPL19A , RPS6B , RPL21A , RPS14A , RPL31A , RPP1A , RPL13A , RPS16B , RPP1B , RPL41B , RPL41A , RPL35A , SSB1 , RPL4B , RPS13 , RPP2B , RPL12B , RPS17B , RPS18A , RPL27B , RPL37B , HYP2 , RPL12A , AFG3 , RPL34A , RPS24A , RPS8B , RPL23B , RPL2A , RPL30 , RPL24A , RPL7A , RPL28 , RPL1B , RPL9A , RPS25A , RPL26B , RPS20 , RPL8A , RPL…
structural constituent of ribosome_GO:0003735	12.4285	99	217	6.18354e-70	2.65892e-68	OVER	RPL19B , RPS8A , RPL23A , RPL32 , RPL4A , RPS11B , RPL19A , RPS6B , RPL21A , RPS14A , RPL31A , RPP1A , RPL13A , RPS16B , RPP1B , RPL41B , RPL41A , RPL35A , RPL4B , RPS13 , RPP2B , RPL12B , RPS17B , RPS18A , RPL27B , RPL37B , RPL12A , RPL34A , RPS24A , RPS8B , RPL23B , RPL2A , RPL30 , RPL24A , RPL7A , RPL28 , RPS2 , RPL1B , RPL9A , RPS25A , RPL26B , RPS23A , RPS20 , RPL8A , RPL27A , RPS27B , RPL42…
ribosome_GO:0005840	19.6489	113	343	2.9165e-62	6.99961e-61	OVER	FUN12 , RPL19B , RPS8A , RPL23A , RPL32 , RPL4A , RPS11B , RPL19A , RPS6B , RPL21A , RPS14A , NOP1 , RPL31A , RPP1A , RPL13A , RPS16B , CDC48 , RPP1B , RPL41B , RPL41A , RPL35A , RPL4B , RPS13 , RPP2B , EFT2 , RPL12B , RPS17B , RPS18A , RPL27B , RPL37B , HYP2 , RPL12A , ARB1 , RPS24A , RPS8B , RPL23B , GCN20 , RPL2A , RPL30 , RPL24A , RPL7A , RPL28 , RPS2 , RPL1B , RPL9A , GCN1 , RPS25A , RPL26B …
structural molecule activity_GO:0005198	19.2441	104	336	1.15908e-53	2.49203e-52	OVER	RPL19B , RPS8A , RPL23A , RPL32 , RPL4A , RPS11B , RPL19A , RPS6B , RPL21A , RPS14A , RPL31A , RPP1A , RPL13A , RPS16B , RPP1B , RPL41B , RPL41A , RPL35A , RPL4B , RPS13 , RPP2B , RPL12B , RPS17B , RPS18A , RPL27B , RPL37B , RPL12A , RPL34A , RPS24A , RPS8B , RPL23B , ACT1 , RPL2A , RPL30 , RPL24A , RPL7A , RPL28 , RPS2 , RPL1B , RPL9A , RPS25A , RPL26B , RPS23A , TAF1 , RPS20 , ECM29 , RPL8A , R…
translational elongation_GO:0006414	2.16196	22	40	2.83059e-18	5.13044e-16	OVER	EFB1 , TEF2 , RPL31A , SSB1 , EFT2 , HYP2 , GCD11 , GCN20 , RPS2 , GCN1 , RPS23A , ZUO1 , RPS5 , TEF4 , YEF3 , RPL31B , ASC1 , SSB2 , EFT1 , CAM1 , TEF1 , RPS23B
rRNA processing_GO:0006364	12.7556	45	236	2.25143e-14	3.26458e-12	OVER	FUN12 , RPS8A , RPS11B , RPS6B , RPS14A , NOP1 , RPS16B , RPL35A , SSB1 , RPS13 , RPS18A , RPL37B , SNU13 , RPS24A , RPS8B , CGR1 , RPL30 , RPL7A , RPS23A , ZUO1 , RPS20 , RPL8A , RPS27B , IMP3 , RPS24B , MTR4 , RPS21B , RPS14B , EBP2 , RPL17A , RPS21A , RPL8B , MDN1 , CBF5 , RPL37A , NOP56 , RPS1A , RPS1B , UTP14 , RPS16A , RRP5 , SSB2 , NOP4 , RPL7B , RPS23B
ribosome assembly_GO:0042255	3.13484	21	58	6.49564e-13	7.8489e-11	OVER	FUN12 , RPS11B , RPS14A , RPL12B , RPS17B , RPL12A , RPS27B , RPL40A , RPS14B , RPL40B , RPL10 , MDN1 , RPP0 , RPL6B , RPS17A , RPL6A , RRP5 , RPL25 , RPL3 , RPL5 , RPL11A
ribosomal small subunit biogenesis_GO:0042274	7.02637	30	130	4.41948e-12	4.57732e-10	OVER	FUN12 , RPS8A , RPS11B , RPS6B , RPS14A , RPS16B , RPS13 , RPS17B , RPS18A , SNU13 , RPS24A , RPS8B , RPS23A , RPS20 , RPS27B , IMP3 , RPS24B , RPS21B , RPS14B , RPS21A , RPS1A , RPS17A , RPS1B , UTP14 , RPS16A , RRP5 , KRE33 , RPS19B , RPS19A , RPS23B
ProtCPLX_60S_cytosolic_large_ribosomal_subunit	0.54049	9	10	3.32669e-11	3.01482e-09	OVER	RPL38 , RPL32 , RPL10 , RPL39 , RPP0 , RPL28 , RPL5 , RPL3 , RPL30
RNA binding_GO:0003723	21.4777	53	375	2.24103e-10	3.21214e-09	OVER	SSA1 , FUN12 , TEF2 , RPS14A , LHP1 , VMA1 , KRS1 , RPS13 , CPR1 , EFT2 , SNU13 , HYP2 , GCD11 , VTC1 , RPL30 , RPL24A , RPL28 , ARC1 , RPS2 , GUS1 , RPL26B , CYS4 , TIF4631 , TDH3 , RPS20 , IMP3 , RPL16A , MTR4 , SCP160 , RPS14B , TEF4 , EBP2 , SSA2 , CBF5 , NOP56 , YEF3 , RPP0 , RPL6B , RPL6A , CLU1 , RPL36A , RRP5 , TIF11 , RPL16B , HRP1 , RPL25 , STI1 , EFT1 , DED1 , NOP4 , RPL5 , SUI3 , TEF1
cytoplasm_GO:0005737	213.274	255	3723	2.84976e-10	3.41971e-09	OVER	EFB1 , SSA1 , CYS3 , FUN12 , RPL19B , PET9 , URA7 , RPS8A , ILS1 , RPL23A , RPL32 , ATP1 , OLA1 , RPL4A , RPS11B , YRO2 , ECM33 , RPL19A , MIS1 , PHO3 , TEF2 , VMA2 , RPS6B , RPL21A , CHA1 , RPS14A , NOP1 , IDP1 , RPL31A , RPP1A , RPL13A , RPS16B , CDC48 , RPP1B , RPL41B , RPO21 , DLD1 , LYS20 , RPL41A , VMA1 , RPL35A , SSB1 , RPL4B , MRH1 , KRS1 , RPS13 , ARO1 , CPR1 , TCP1 , RPP2B , EFT2 , RPL1…
ProtCPLX_40S_cytosolic_small_ribosomal_subunit	0.486441	8	9	5.69225e-10	4.58542e-08	OVER	RPS15 , RPS12 , RPS13 , RPS3 , RPS2 , RPS20 , RPS5 , ASC1
ribosomal large subunit biogenesis_GO:0042273	5.62109	24	104	6.89543e-10	4.99919e-08	OVER	RPL35A , RPL12B , RPL37B , RPL12A , RPL7A , TIF4631 , RPL8A , RPL40A , RPL17A , RPL40B , RPL8B , RPL10 , MDN1 , RPL37A , RPP0 , RPL6B , RPL6A , RRP5 , RPL25 , RPL3 , NOP4 , RPL5 , RPL7B , RPL11A
protein folding_GO:0006457	5.02655	21	93	1.27666e-08	8.41434e-07	OVER	SSA1 , SSB1 , TCP1 , SSA4 , ZUO1 , SSC1 , CCT5 , SBA1 , SSA2 , HSP104 , CPR6 , HSP60 , TSA1 , HSC82 , YDJ1 , FPR1 , SSB2 , HCH1 , STI1 , SSE1 , HSP82
translation factor activity, RNA binding_GO:0008135	2.46278	13	43	4.20734e-07	4.52289e-06	OVER	FUN12 , TEF2 , EFT2 , HYP2 , GCD11 , TIF4631 , TEF4 , YEF3 , CLU1 , TIF11 , EFT1 , SUI3 , TEF1
unfolded protein binding_GO:0051082	4.00918	16	70	1.31445e-06	1.13043e-05	OVER	SSA1 , SSB1 , TCP1 , SSA4 , ZUO1 , KAR2 , CCT5 , SSA2 , HSP104 , CPR6 , HSP60 , TSA1 , HSC82 , YDJ1 , SSB2 , HSP82
cellular amino acid metabolic process_GO:0006520	10.7557	30	199	1.99893e-07	1.20769e-05	OVER	CYS3 , ILS1 , CHA1 , IDP1 , LYS20 , KRS1 , GLY1 , SAH1 , MET6 , IRC7 , LEU1 , ARC1 , ARO2 , GUS1 , VAS1 , ASN2 , CYS4 , DED81 , BAT1 , URA2 , HOM6 , PDC1 , SAM1 , MET17 , ILV2 , GCV2 , LEU4 , FPR1 , ALA1 , CDC60
regulation of translation_GO:0006417	5.56704	19	103	1.82445e-06	0.000101748	OVER	EFB1 , FUN12 , RPL31A , SSB1 , EFT2 , HYP2 , GCD11 , GCN20 , RPS2 , GCN1 , RPS23A , ZUO1 , RPS5 , RPL31B , ASC1 , SSB2 , EFT1 , CAM1 , RPS23B
organelle assembly_GO:0070925	7.24256	22	134	2.16966e-06	0.000112357	OVER	FUN12 , RPS11B , RPS14A , RPL12B , RPS17B , RPL12A , TIF4631 , RPS27B , RPL40A , RPS14B , RPL40B , RPL10 , MDN1 , RPP0 , RPL6B , RPS17A , RPL6A , RRP5 , RPL25 , RPL3 , RPL5 , RPL11A
ProtCPLX_CST_complex	1.02693	8	19	2.96452e-06	0.000143285	OVER	RPS15 , RPS12 , RPS13 , RPS3 , RPS2 , RPS20 , RPS5 , ASC1
ProtCPLX_HMC_complex	0.378343	5	7	8.55916e-06	0.000365023	OVER	YDJ1 , SSA1 , SSA2 , HSP82 , HSC82
ProtCPLX_Vacuolar_transporter_chaperone_complex	0.216196	4	4	8.36612e-06	0.000365023	OVER	VTC3 , VTC4 , VTC1 , VTC2
nuclear transport_GO:0051169	9.78286	25	181	1.09873e-05	0.000442545	OVER	SSA1 , TEF2 , SSB1 , RPS18A , NTF2 , ARB1 , RPS2 , ZUO1 , RPL40A , MTR4 , RPS5 , SRP40 , RPL40B , SSA2 , RPS28B , YDJ1 , RPS3 , SRP1 , SSB2 , RPS19B , ACC1 , RPS15 , RPS19A , RPS10A , TEF1
ATPase activity_GO:0016887	15.1776	30	265	0.000210989	0.00151209	OVER	SSA1 , ATP1 , OLA1 , VMA2 , CDC48 , VMA1 , SSB1 , SPF1 , AFG3 , ARB1 , SSA4 , GCN20 , PMA1 , RPT6 , KAR2 , MTR4 , HSP150 , SSC1 , ATP2 , SSA2 , HSP104 , MDN1 , YEF3 , HSP60 , HSC82 , SSB2 , RPT5 , DED1 , VMA4 , HSP82
ligase activity_GO:0016874	5.55558	15	97	0.000351426	0.00215876	OVER	URA7 , ILS1 , MIS1 , KRS1 , PYC1 , GUS1 , VAS1 , ASN2 , DED81 , URA2 , UBA1 , GUA1 , ACC1 , ALA1 , CDC60
lyase activity_GO:0016829	5.09739	14	89	0.000461029	0.00247803	OVER	CYS3 , CHA1 , ARO1 , GLY1 , IRC7 , LEU1 , ARO2 , CYS4 , FAS1 , PDC1 , MET17 , NCE103 , RPS3 , MVD1
mRNA binding_GO:0003729	9.79385	21	171	0.000667347	0.00318844	OVER	RPS14A , VMA1 , KRS1 , CPR1 , VTC1 , GUS1 , CYS4 , TIF4631 , RPS20 , MTR4 , SCP160 , EBP2 , CBF5 , NOP56 , CLU1 , RRP5 , HRP1 , STI1 , DED1 , NOP4 , SUI3
ProtCPLX_Elongation_Factor_eEF1_complex,_variant_CAM1	0.162147	3	3	0.000156334	0.00566712	OVER	TEF1 , CAM1 , EFB1
ProtCPLX_Elongation_Factor_eEF1_complex,_variant_TEF4	0.162147	3	3	0.000156334	0.00566712	OVER	TEF1 , TEF4 , EFB1
tRNA aminoacylation for protein translation_GO:0006418	1.94576	8	36	0.000529866	0.018293	OVER	ILS1 , KRS1 , ARC1 , GUS1 , VAS1 , DED81 , ALA1 , CDC60
ProtCPLX_Box_C/D_snoRNP_complex	0.216196	3	4	0.000600239	0.0197806	OVER	SNU13 , NOP1 , NOP56
rRNA binding_GO:0019843	1.77549	6	31	0.00731348	0.031448	OVER	RPS13 , RPS2 , RPS14B , RPP0 , RRP5 , RPL5
monocarboxylic acid metabolic process_GO:0032787	7.51281	17	139	0.00121156	0.0381903	OVER	DLD1 , DLD3 , ALD5 , PDA1 , IRC7 , OLE1 , ASN2 , TDH3 , TDH1 , FAS1 , PDC1 , ECI1 , NDE1 , LAT1 , ACC1 , ALD6 , FAS2
oxidoreductase activity_GO:0016491	15.8649	25	277	0.0146969	0.0574517	OVER	MIS1 , IDP1 , DLD1 , ARO1 , DLD3 , ALD5 , PDA1 , OLE1 , ARO2 , TDH3 , TRX2 , YHB1 , KGD1 , TDH1 , SOD1 , HOM6 , FAS1 , URA1 , AHP1 , TSA1 , FET3 , NDE1 , GCV2 , ALD6 , FAS2
cell wall_GO:0005618	5.4994	12	96	0.00817025	0.065362	OVER	SSA1 , ECM33 , FIG2 , TDH3 , TDH1 , HSP150 , SAG1 , CWP2 , SSA2 , CTS1 , SCW10 , AGA1
nucleobase-containing compound transport_GO:0015931	7.729	16	143	0.00418269	0.116633	OVER	PET9 , TEF2 , RPS18A , RPS2 , MTR4 , RPS5 , SSA2 , RPS28B , POR1 , YDJ1 , RPS3 , RPS19B , RPS15 , RPS19A , RPS10A , TEF1
ProtCPLX_Vacuolar_proton_translocating_ATPase_complex,_Golgi_variant	0.756685	4	14	0.00543384	0.140698	OVER	VMA2 , VMA4 , VMA3 , VMA1
ProtCPLX_Vacuolar_proton_translocating_ATPase_complex,_vacuole_variant	0.756685	4	14	0.00543384	0.140698	OVER	VMA2 , VMA4 , VMA3 , VMA1
extracellular region_GO:0005576	1.77585	5	31	0.0296854	0.178112	OVER	HSP150 , PRY2 , CTS1 , SCW10 , YGP1
translational initiation_GO:0006413	2.91864	8	54	0.00782997	0.195749	OVER	FUN12 , HYP2 , GCD11 , TIF4631 , CLU1 , TIF11 , DED1 , SUI3
ribosomal subunit export from nucleus_GO:0000054	2.48625	7	46	0.0109003	0.246961	OVER	SSB1 , ARB1 , ZUO1 , RPL40A , RPL40B , RPS3 , SSB2
ProtCPLX_Small_ribosomal_subunit_processome,_variant_1	2.5403	6	47	0.0393344	0.750459	OVER	RRP5 , SNU13 , UTP14 , NOP1 , KRE33 , NOP56
ProtCPLX_Small_ribosomal_subunit_processome,_variant_2	2.5403	6	47	0.0393344	0.750459	OVER	RRP5 , SNU13 , UTP14 , NOP1 , KRE33 , NOP56
ProtCPLX_Small_ribosomal_subunit_processome,_variant_3	2.5403	6	47	0.0393344	0.750459	OVER	RRP5 , SNU13 , UTP14 , NOP1 , KRE33 , NOP56
