## Supplementary material for "Not4-dependent targeting of *MMF1* mRNA to mitochondria limits its expression via ribosome pausing, Egd1 ubiquitination, Caf130, No-Go-Decay and autophagy": Table S4

### Sheet: Sheet1
	Internal number	Plasmids	Reference
	pMAC1377	FUR4p-Myc6-Flag-MS2-mScarlett-CYC1t	This work
	pMAC1105	FUR4p-6Myc-Flag-MS2-CYC1t	Kassem et al., 2017 (Reference 1)
	pMAC1200	CUP1p-COX4-Flag-ADH1t-URA3	This work
	pMAC1341	CUP1p-COX4-Flag-ADH1t-ura3::LEU2	This work
	pMAC1211	CUP1p-MMF1-Flag-ADH1t-URA3	This work
	pMAC1342	CUP1p-MMF1-Flag-ADH1t-ura3::LEU2	This work
	pMAC1328	CUP1p-Cox4MTS-MMF1-Flag-ADH1t-URA3	This work
	pMAC1327	CUP1p-MTS-less-MMF1-Flag-ADH1t-URA3	This work
	pMAC1367	CUP1p-MTS-less-MMF1-Flag-MS2bps-URA3	This work
	pMAC1391	CUP1p-MTS-less-MMF1-Flag-MS2bps-ura3::LEU2	This work
	pMAC1365	CUP1p-MMF1-Flag-MS2bps-URA3	This work
	pMAC1390	CUP1p-MMF1-Flag-MS2bps-ura3::LEU2	This work
	pMAC721	NOT4p-Myc6-not4-1-430-ADH1t	Panasenko and Collart, 2012 (Reference 2)
	pMAC684	NOT4p-Myc6-NOT4-ADH1t	Panasenko and Collart, 2012 (Reference 2)
	pMAC751	NOT4p-Myc6-not4-235-587-Q560R	Panasenko and Collart, 2012 (Reference 2)
	pMAC594	ADH1p-EGD1-HA-TRP1	Panasenko et al., 2009 (Reference 3)
	pMAC634	ADH1p-egd1-K29,30R-HA-TRP1	Panasenko et al., 2009 (Reference 3)
	pMAC1322	CUP1p-Flag-RLI1-LEU2	Panasenko et al., 2019 (Reference 4)
	pMAC1321	CUP1p-Flag-rli1-K16R-LEU2	Pansenko et al., 2019 (Reference 4)
	pE298	CUP1p-UBI-6His	Dargemont lab
	pE85	tag GFP 3’	Euroscarf
	pE24	ura3::LEU2	pUH7 Daignan Fournier lab
	pE659	pET264-puc24xMS2V6-U-Var-LoxP_KanMX4_LoxP	Evelina Tutucci lab
	pE116	pRS315	Euroscarf
	pE617	CUP1p-COX12-Flag	Agnes Chacinska lab
	pE697	yOM-mScarletI-CaURA	Addgene 118457
	Internal number	Oligo description	Sequence
	1115	MS2-mScarlet F	CTCGGCAATCGCAGCAAACTCCGGCATCTACGATATCGTCGACCTCGAGATGGTTAGTAAAGGTGAAGCTG
	1116	MS2-mScarlet R	GGGGGGAGGGCGTGAATGTAAGCGTGACATAACTAATTACATGACCCGGGTTATTTATACAATTCATCCATTCCTCCG
	935	MMF1 Rv Not1	TTT TTT GCG GCCGCA TTC TTT TCA ACA GCG ATA ACT TCC
	936	MMF1 MfeI Fw	AAA AAA CAA TTG ATG TTT TTA AGA AAT TCC GTT TTG AG
	691	Cox4 For EcoRI	AAAAAAGAATTCATGCTTTCACTACGTCAATCTATAAGATTTTTCAAGCC
	692	Cox4 Rev Not1	ACTAGTGCGGCCGCGTGATGGTGGTCATCATTTGGAACACC
	1113	MS2 R	GAGAAAGCAACCTGACCTACAGGA
	687	MMF1 qPCR for	CAACGTATTCTTGGCTGACATG
	999	Flag R	CTTATCGTCGTCATCCTTGATATC
	1028	MMF1 without target sequence	CTTGTTAGTGCAATATCATATAGAAGTCATCGAAATAG GAATTCATGATAACAACATTGACCCCGGTCAG
	1030	MMF1 reverse Not1	CTTATCGTCGTCATCCTTGTAATCCATCGATACTAGTGCGGCCGCATTCTTTTCAACAGCGATAACTTCC
	1029	MMF1 with COX4 target sequence	CTTGTTAGTGCAATATCATATAGAAGTCATCGAAATAG GAATTCATGCTTTCACTACGTCAATCTATAAGATTTTTCAAGCCAGCCACAAGAACTTTGTGTAGCTCTAGAATAACAACATTGACCCCGGT
	1087	MMF1 F	TATCGCTGTTGAAAAGAATGCGGCCGCACTAGTATCGATGGATTACAAGGATGACGACGATAAGATCTGACCGCTCTAGAACTAGTGGAT
	1088	MMF1 R	GTAGACAAGCCGACAACCTTGATTGGAGACTTGACCAAACCTCTGGCGAAGAATTGTTAATTAAGAGCTCATTAAGGGTTGTCGAGATCG
	1000	EGD2 F	AAGACGTCGCTACCAAGTCC
	1001	EGD2 R	GTCACCGGCATCAACTTCAC
	1201	RPL3 F	AGAGAGCTGCCTCCATCAGA
	1202	RPL3 R	CCGACAACACCAACAACGAC
	1203	RPL4 F	AGCTGTCTTCTCCGCTCCTA
	1204	RPL4 R	AGGATTCAGCGGAGGTTTGG
		Not4_R1	ATTATGGTTAATGCAAACAAGAAAAATATTTAGAGTCGGAGAATTCGAGCTCGTTTAAAC
		Not4_F2	AAATCAACTAATCAACGGAAGGAAAATTATCGCCGGTAATCGGATCCCCGGGTTAATTAA
		Not4_5'	CCGAAGACGTGAAACGCTATAG
		Not4_V4	CAACAACACGCGCGCAAGCT
	Internal Number	Strains	Genotype	Reference
	3415	WT	MATα his3 leu2 ura3 lys2	Euroscarf
	3417	not4Δ	MATα his3 leu2 ura3 lys2 not4::KanMX	Euroscarf
	11809	hel2Δ	MATa his3Δ1 leu2Δ0 met15Δ0 ura3Δ0 hel2::kanMX4	Euroscarf
	3465	vms1Δ	MATα his3 leu2 ura3 lys2 vms1::KanMX	Euroscarf
	13791	cis1Δ	MATα his3 leu2 ura3 lys2 cis1::KANMX4	Euroscarf
	13784	egd1Δ	MATα his3 leu2 ura3 egd1::KANMX4	Euroscarf
	3610	egd1Δ	MATa gcn4Δ ura3-52 trp1Δ1 leu2::PET56 gal2 egd1::KanMX4	Derived from KY803, Hope and Struhl, 1986 (Reference 5)
	1	WT	MATa gcn4Δ ura3-52 trp1Δ1 leu2::PET56 gal2	KY803, Hope and Struhl, 1986 (Reference 5)
	13785	hsp104Δ	MATα his3 leu2 ura3 lys2 hsp104::KANMX4	Euroscarf
	12971	atg32Δ	MATa leu2Δ20 ura3Δ met15Δ his3Δ1 atg32::URA3	KOY1380 (BY4741 background)
	8662	atg17Δ	MATa leu2Δ0 ura3Δ0 met15Δ0 his3Δ1 atg17::KanMX4	Euroscarf
	13551	msp1Δ	MATα his3 leu2 ura3 lys2 msp1::KANMX4	Euroscarf
	13790	om14Δ	MATα his3 leu2 ura3 lys2 om14::KANMX4	Euroscarf
	13787	om45Δ	MATα his3 leu2 ura3 lys2 om45::KANMX4	Euroscarf
	13989	tom20Δ	tom20::LEU2	SNY1005, from Shuh-ichi Nishikawa, W303-1A background
	10451	hsp70Δ	ura3-52 leu2-3,112 his3-11 lys2 trp1Δ1 ssa1-45 ssa2::LEU2 ssa3::TRP1 ssa4::LYS2 prc1-1 (CPY*)	From Wolf Dieter lab
	3421	caf130Δ	MATα his3 leu2 ura3 lys2 caf130::KanMX	Euroscarf
	4555	caf130Δ Egd1-HA3	MATα ura3 leu2 his3 trp1 caf130::KanMX4 egd1::EGD1-HA3-KanMX4	Euroscarf
	3612	Egd1-HA3	MATa gcn4Δ ura3-52 trp1Δ1 leu2::PET56 gal2 egd1::EGD1-3HA-KanMX4	Derived from KY803, Hope and Struhl, 1986 (Reference 5)
	2332	WT	MATa leu2Δ20 ura3Δ met15Δ his3Δ1	BY4741 International
	11884	ATP5-GFP	MATa his3Δ1 leu2Δ0 met15Δ0 ura3Δ0 atp5::ATP5-GFP-HIS3MX4	From Lars Steinmetz lab
	14492	ski2Δ	MATα his3 leu2 ura3 lys2	From Rachel Green lab
	14493	xrn1Δ	MATα his3 leu2 ura3 lys2	From Rachel Green lab
	14470	atg11D	MATα his3 leu2 ura3 lys2 atg11::KanMX	From Mafalda Escobar-Henriques lab
	14471	atg5D	MATα his3 leu2 ura3 lys2 atg5::KanMX	From Mafalda Escobar-Henriques lab
	14472	atg8D	MATα his3 leu2 ura3 lys2 atg8::KanMX	From Mafalda Escobar-Henriques lab
	14341	NOT4-GFP	MATα his3 leu2 ura3 lys2 not4::NOT4-GFP-KANMX4	Derived from 3415 + Not4-GFP by PCR clone 3 with pE85
	12328	ATP5-GFP not4Δ	MATa his3Δ1 leu2Δ0 met15Δ0 ura3Δ0 atp5::ATP5-GFP-HIS3MX4 not4::NATMX4	Derived from 11884 + PCR to disrupt NOT4 using DNA from MY 6993
	6993	not4::NATMX4	MATa not4::NATMX4 trp1 leu2 ura3 his3	From Hochstrasser lab and PCR to disrupt NOT4
	13898	ATP5-GFP egd1Δ	MATα his3 leu2 ura3 lys2 egd1::KANMX4 atp5::ATP5-GFP-HIS3MX4	Derived from 13784 + PCR to tag ATP5
	11629	ATP5-GFP caf130Δ	MATa his3Δ1 leu2Δ0 met15Δ0 ura3Δ0 atp5::ATP5-GFP-HIS3MX4 caf130::NATMX4	13784 + PCR to disrupt CAF130
	12094	Om45-GFP	MATa leu2Δ20 ura3Δ met15Δ his3Δ1 om45::OM45-GFP-HIS3MX4	From Steinmetz lab
	12304	RPS7A	MATa leu2-3,112 trp1-1 can1-100 ura3-1 ade2-1 his3-11,15 rps7a::HISMX4 rps7b::NATMX4 pLEU2-RPS7A-HA	W303-1a and PCR from Toshi Inada pRS315 based plasmid
	12303	RPS7A-K4R	MATa leu2-3,112 trp1-1 can1-100 ura3-1 ade2-1 his3-11,15 rps7a::HISMX4 rps7b::NATMX4 pLEU2-rps7a-4KR-HA	W303-1a and PCR from Toshi Inada pRS315 based plasmid (K72, K76, K83 and K84)
	3422	ccr4Δ	MATα his3 leu2 ura3 lys2 ccr4::KANMX	Euroscarf
	13549	MMF1-TT	MATa ade2 arg4 leu2,3112 trp1-289 ura3-52 mmf1::MMF1-Taptag-URA3	Euroscarf
	13701	MMF1-TT not4Δ	MATα his3Δ leu2Δ lys2Δ0 ura3Δ not4::NATMX4 mmf1::MMF1-Taptag-URA3	PCR to disrupt NOT4 in strain 13549
	5024	Not1-TT_caf130Δ	MATa leu2Δ20 ura3Δ met15Δ his3Δ1 not1::NOT1-TAPTAG-URA3 caf130::HIS3	Azzouz et al., 2009 and PCR to disrupt CAF130
	5892	Not5-TT_caf130Δ	MATa not5::NOT5-TapTag-KanMX4 caf130::HIS3 met15	Azzouz et al., 2009 (Reference 6)
	5886	Caf1-TT_caf130Δ	MATa caf1::CAF1-TapTag-KanMX4 caf130::HIS3	Azzouz et al., 2009 (Reference 6)
	5320	Not5-TT	MATa leu2Δ20 ura3Δ met15Δ his3Δ1 not5::NOT5-TapTag-KanMX4	Azzouz et al., 2009 (Reference 6)
	12225	Om45-GFP not4Δ	MATa leu2Δ20 ura3Δ met15Δ his3Δ1 om45::OM45-GFP-HIS3MX4 not4::NATMX4	PCR to disrupt NOT4 in strain 12094
		Antibodies		Reference
	Commercial	PAP（Peroxidase Anti Peroxidase complex）		Sigma （P1291）
	Commercial	Flag	Monoclonal	Sigma （F3165）
	Commercial	GFP	Monoclonal	Roche（11 814 460 001)
	Commercial	Myc	Monoclonal	Sigma （M5546）
	Received	Rps3	Polyclonal	From Martin Pool
	Commercial	HA	Monoclonal	Sigma （H3663）
	Homemade	Egd2	Polyclonal	Panasenko et al., 2009
